# AlphaBind, a Domain-Specific Model to Predict and Optimize Antibody-Antigen Binding Affinity

**DOI:** 10.1101/2024.11.11.622872

**Authors:** Aditya A. Agarwal, James Harrang, David Noble, Kerry L. McGowan, Adrian W. Lange, Emily Engelhart, Miranda C. Lahman, Jeffrey Adamo, Xin Yu, Oliver Serang, Kyle J. Minch, Kimberly Y. Wellman, David A. Younger, Randolph M. Lopez, Ryan O. Emerson

## Abstract

Antibodies are versatile therapeutic molecules that utilize combinatorial sequence diversity to cover a vast fitness landscape. However, designing optimal antibody sequences remains a major challenge. Recent advances in deep learning provide opportunities to address this challenge by learning sequence-function relationships to accurately predict fitness landscapes. These models enable efficient *in silico* prescreening and optimization of antibody candidates. By focusing experimental efforts on the most promising candidates guided by deep learning predictions, antibodies with optimal properties can be designed more quickly and effectively.

Here we present AlphaBind, a domain-specific model that utilizes protein language model embeddings and pre-training on millions of quantitative laboratory measurements of antibody-antigen binding strength to achieve state-of-the-art performance for guided affinity optimization of parental antibodies. We demonstrate that an AlphaBind-powered antibody optimization pipeline can deliver candidates with substantially improved binding affinity across four parental antibodies (some of which were already affinity-matured) and using two different types of training data. Resulting candidates, ranging up to 11 mutations from parental sequence, yield a sequence diversity that allows for optimization of other biophysical characteristics, all while using only a single round of data generation for each parental antibody. AlphaBind weights and code are publicly available at: https://github.com/A-Alpha-Bio/alphabind.
