## Supplemental Table 1 for "AlphaBind, a Domain-Specific Model to Predict and Optimize Antibody-Antigen Binding Affinity"

### Sheet: Table S1
Parental Antibody	Origin	VH	JH	CDRH3	Mutation Window	Optimization Target	Antibody Display Sequence	Target Display Sequence
AAB-PP489	Synthetic Humanoid Ab	IGHV3-23*04	IGHJ5*02	STYYYDSSGYDYYFDP	Y32 - P114	Human TIGIT	QVQLVESGGGVVQPGESLKISCAASGFTFSSYGMHWVRQAPGKGLEWVSAISGSGGSTFYADSVKGRFTISRDNAKNSLYLQMNSLRAEDTAVYYCARSTYYYDSSGYDYYFDPWGPGTLVTVSSGGGGSGGGGSGGGGSDVQMTQSPSSLSASAGDTVNITCQTSQHIRSSLAWYQQKSGQAPRLLIYGASSRATGIPDRFSGSGSGTDFTLTISSLQPEDFATYYCQHTYITPYTFGQGTKVEIK	MMTGTIETTGNISAEKGGSIILQCHLSSTTAQVTQVNWEQQDQLLAICNADLGWHISPSFKDRVAPGPGLGLTLQSLTVNDTGEYFCIYHTYPDGTYTGRIFLEVLESSVAEHGAR
VHH72	Camelid Ab	IGHV3-3*01	IGHJ4*01	AAAGLGTVVSEWDYDYDY	G26 - Y114	SARS-CoV2_RBD	QVQLQESGGGLVQAGGSLRLSCAASGRTFSEYAMGWFRQAPGKEREFVATISWSGGSTYYTDSVKGRFTISRDNAKNTVYLQMNSLKPDDTAVYYCAAAGLGTVVSEWDYDYDYWGQGTQVTVSS	RVQPTESIVRFPNITNLCPFGEVFNATRFASVYAWNRKRISNCVADYSVLYNSASFSTFKCYGVSPTKLNDLCFTNVYADSFVIRGDEVRQIAPGQTGKIADYNYKLPDDFTGCVIAWNSNNLDSKVGGNYNYLYRLFRKSNLKPFERDISTEIYQAGSTPCNGVEGFNCYFPLQSYGFQPTNGVGYQPYRVVVLSFELLHAPATVCGP
Pembrolizumab-scFv	Humanized Mouse Ab	IGHV1-2*02	IGHJ4*01	RDYRFDMGFDY	T30 - D108	Human PD-1	QVQLVQSGVEVKKPGASVKVSCKASGYTFTNYYMYWVRQAPGQGLEWMGGINPSNGGTNFNEKFKNRVTLTTDSSTTTAYMELKSLQFDDTAVYYCARRDYRFDMGFDYWGQGTTVTVSSGGGGSGGGGSGGGGSEIVLTQSPATLSLSPGERATLSCRASKGVSTSGYSYLHWYQQKPGQAPRLLIYLASYLESGVPARFSGSGSGTDFTLTISSLEPEDFAVYYCQHSRDLPLTFGGGTKVEIK	MLDSPDRPWNPPTFSPALLVVTEGDNATFTCSFSNTSESFVLNWYRMSPSNQTDKLAAFPEDRSQPGQDSRFRVTQLPNGRDFHMSVVRARRNDSGTYLCGAISLAPKAQIKESLRAELRVTE
Trastuzumab	Humanized Mouse Ab	IGHV3-66*01	IGHJ4*01	WGGDGFYAMDY	R50 - Y109; W99 - D108	Human HER2	EVQLVESGGGLVQPGGSLRLSCAASGFNIKDTYIHWVRQAPGKGLEWVARIYPTNGYTRYADSVKGRFTISADTSKNTAYLQMNSLRAEDTAVYYCSRWGGDGFYAMDYWGQGTLVTVSSGGGGSGGGGSGGGGSDIQMTQSPSSLSASVGDRVTITCRASQDVNTAVAWYQQKPGKAPKLLIYSASFLYSGVPSRFSGSRSGTDFTLTISSLQPEDFATYYCQQHYTTPPTFGQGTKVEIKR	ACHQLCARGHCSGPGPTQCVNCSQFLRGQECVEECRVLQGLPREYVNARHCLPCHPECQPQNGSVTCFGPEADQCVACAHYKDPPFCVARCPSGVKPDLSYMPIWKFPDEEGACQPSPIN
