## Supplemental Table 5 for "AlphaBind, a Domain-Specific Model to Predict and Optimize Antibody-Antigen Binding Affinity"

### Sheet: Table S5
Antibody	Format	Target	Edit Distance	Predicted Kd (log nM)	BLI Titer (µg/mL)	ASEC % Mp	KD (M)	Kon (1/Ms)	Koff (1/s)	R2	DSF Tm (ºC)	scFv Sequence
AAB-PP3115	IgG	TIGIT	0	0.608398	259.1	99.39	3.1e-09	729000	0.00226	0.983	69.51	QVQLVESGGGVVQPGESLKISCAASGFTFSSYGMHWVRQAPGKGLEWVSAISGSGGTAFYADSVKDRFTISRDNRKNSLYLQMNELRAEDTAVYYCARSTYYYDSSGYDYYFDPWGPGTLVTVSSGGGGSGGGGSGGGGSDIQMTQSPSSLSASVGDRVTITCRASQHIRSSLAWYQQKPGKAPKLLIYGASSRATGIPDRFSGSGSGTDFTLTISSLQPEDFATYYCQHTYITPYTFGQGTKVEIK
AAB-PP3117	IgG	TIGIT	7	0.21814	334.1	98.36	1.97e-09	744000	0.00147	0.993	69.38	QVQLVESGGGVVQPGESLKISCAASGFTFSSYGMHWVRQAPGKGLEWVSAISGSGGTAFYADSVKGRFTISRDNSKNTLYLQMNSLRAEDTAVYYCARSTYYYGGSGYDYYFEPWGPGTLVTVSSGGGGSGGGGSGGGGSDIQMTQSPSSLSASVGDRVTITCRASQHIRSSLAWYQQKPGKAPKLLIYGASSRATGIPDRFSGSGSGTDFTLTISSLQPEDFATYYCQHTYITPYTFGQGTKVEIK
AAB-PP3119	IgG	TIGIT	7	0.22937	6.3							QVQLVESGGGVVQPGESLKISCAASGFTFSSYGMHWVRQAPGKGLEWVSAISGSGGTAFYADSVKGRFTISRDNSKNTLYLQMNSLRAEDTAVYYCARSTYYYGASGYDYYFEPWGPGTLVTVSSGGGGSGGGGSGGGGSDIQMTQSPSSLSASVGDRVTITCRASQHIRSSLAWYQQKPGKAPKLLIYGASSRATGIPDRFSGSGSGTDFTLTISSLQPEDFATYYCQHTYITPYTFGQGTKVEIK
AAB-PP3120	IgG	TIGIT	8	0.251709	152.4	100	3.12e-09	667000	0.00208	0.985	69.42	QVQLVESGGGVVQPGESLKISCAASGFTFSSYGMHWVRQAPGKGLEWVSAISGSGGTTFYADSVKGRFTISRDNSKNTLYLQMNSLRAEDTAVYYCARSTYYYGGSGYDYYFEPWGPGTLVTVSSGGGGSGGGGSGGGGSDIQMTQSPSSLSASVGDRVTITCRASQHIRSSLAWYQQKPGKAPKLLIYGASSRATGIPDRFSGSGSGTDFTLTISSLQPEDFATYYCQHTYITPYTFGQGTKVEIK
AAB-PP3121	IgG	TIGIT	8	0.265869	179	100	2.2e-09	607000	0.00134	0.995	69.41	QVQLVESGGGVVQPGESLKISCAASGFTFSSYGMHWVRQAPGKGLEWVSAISGSGGTTFYADSVKGRFTISRDNSKNTLYLQMNSLRAEDTAVYYCARSTYYYGASGYDYYFEPWGPGTLVTVSSGGGGSGGGGSGGGGSDIQMTQSPSSLSASVGDRVTITCRASQHIRSSLAWYQQKPGKAPKLLIYGASSRATGIPDRFSGSGSGTDFTLTISSLQPEDFATYYCQHTYITPYTFGQGTKVEIK
AAB-PP3124	IgG	TIGIT	9	0.343506	399.4	69.41	2.82e-09	572000	0.00161	0.994	69.41	QVQLVESGGGVVQPGESLKISCAASGFTFSSYGMHWVRQAPGKGLEWVSAISGSGGSTYYADSVKGRFTISRDNSKNTLYLQMNSLRAEDTAVYYCARSTYYYDASGYDYYFSPWGPGTLVTVSSGGGGSGGGGSGGGGSDIQMTQSPSSLSASVGDRVTITCRASQHIRSSLAWYQQKPGKAPKLLIYGASSRATGIPDRFSGSGSGTDFTLTISSLQPEDFATYYCQHTYITPYTFGQGTKVEIK
AAB-PP3127	IgG	TIGIT	10	0.390137	184.1	98.63	3.54e-09	819000	0.0029	0.976	69.63	QVQLVESGGGVVQPGESLKISCAASGFTFSSYGMHWVRQAPGKGLEWVSAISGSGGSTYYADSVKGRFTISRDNSKNTLYLQMNSLRAEDTAVYYCARSTYYYGASGYDYYFEPWGPGTLVTVSSGGGGSGGGGSGGGGSDIQMTQSPSSLSASVGDRVTITCRASQHIRSSLAWYQQKPGKAPKLLIYGASSRATGIPDRFSGSGSGTDFTLTISSLQPEDFATYYCQHTYITPYTFGQGTKVEIK
AAB-PP3129	IgG	TIGIT	10	0.422119	300.6	96.49	4.05e-09	553000	0.00224	0.987	69.48	QVQLVESGGGVVQPGESLKISCAASGFTFSSYGMHWVRQAPGKGLEWVSAISGSGGSTYYADSVKGRFTISRDNSKNTLYLQMNSLRAEDTAVYYCARSTYYYQESGYDYYFSPWGPGTLVTVSSGGGGSGGGGSGGGGSDIQMTQSPSSLSASVGDRVTITCRASQHIRSSLAWYQQKPGKAPKLLIYGASSRATGIPDRFSGSGSGTDFTLTISSLQPEDFATYYCQHTYITPYTFGQGTKVEIK
AAB-PP3130	IgG	TIGIT	9	0.475098	299.1	62.73	4.52e-09	682000	0.00308	0.984	70.22	QVQLVESGGGVVQPGESLKISCAASGFTFSSYGMHWVRQAPGKGLEWVSAISGSGGSTYYADSVKGRFTISRDNSKNTLYLQMNELRAEDTAVYYCARSTYYYDYSGYDYYFLGWGPGTLVTVSSGGGGSGGGGSGGGGSDIQMTQSPSSLSASVGDRVTITCRASQHIRSSLAWYQQKPGKAPKLLIYGASSRATGIPDRFSGSGSGTDFTLTISSLQPEDFATYYCQHTYITPYTFGQGTKVEIK
AAB-PP3132	IgG	TIGIT	10	0.731934	468.8	100	1.43e-08	769000	0.011	0.968	69.3	QVQLVESGGGVVQPGESLKISCAASGFTFSSYAMHWVRQAPGKGLEWVSAISGSGGTTYYADSVKGRFTISRDNSKNTLYLQMNSLRAEDTAVYYCARSTYYYSGSGYDYYFEPWGPGTLVTVSSGGGGSGGGGSGGGGSDIQMTQSPSSLSASVGDRVTITCRASQHIRSSLAWYQQKPGKAPKLLIYGASSRATGIPDRFSGSGSGTDFTLTISSLQPEDFATYYCQHTYITPYTFGQGTKVEIK
AAB-PP3133	IgG	TIGIT	10	0.791016	345.4	97.85	2.81e-08	514000	0.0144	0.982	69.59	QVQLVESGGGVVQPGESLKISCAASGFTFSSYAMHWVRQAPGKGLEWVSAISGSGGTTYYADSVKDRFTISRDNSKNTLYLQMNSLRAEDTAVYYCARSTYYYTYSGYDYYFSGWGPGTLVTVSSGGGGSGGGGSGGGGSDIQMTQSPSSLSASVGDRVTITCRASQHIRSSLAWYQQKPGKAPKLLIYGASSRATGIPDRFSGSGSGTDFTLTISSLQPEDFATYYCQHTYITPYTFGQGTKVEIK
AAB-PP3135	IgG	TIGIT	10	0.895996	365.3	91.32	9.03e-09	1760000	0.0159	0.95	69.37	QVQLVESGGGVVQPGESLKISCAASGFTFSSYAMHWVRQAPGKGLEWVSAISGSGGSTYYADSVKGRFTISRDNSKNTLYLQMNELRAEDTAVYYCARSTYYYAASGYDYYFQPWGPGTLVTVSSGGGGSGGGGSGGGGSDIQMTQSPSSLSASVGDRVTITCRASQHIRSSLAWYQQKPGKAPKLLIYGASSRATGIPDRFSGSGSGTDFTLTISSLQPEDFATYYCQHTYITPYTFGQGTKVEIK
AAB-PP3136	IgG	TIGIT	13	2.74609	46.2	87.08	3.77e-07	188000	0.0707	0.845	69.7	QVQLVESGGGVVQPGESLKISCAASGFTFSSYAMSWVRQAPGKGLEWVSAISGSGGSTYYADSVKGRFTISRDNSKNTLYLQMNSLRAEDTAVYYCARSTYYYHHSGYDYYFSGWGPGTLVTVSSGGGGSGGGGSGGGGSDIQMTQSPSSLSASVGDRVTITCRASQHIRSSLAWYQQKPGKAPKLLIYGASSRATGIPDRFSGSGSGTDFTLTISSLQPEDFATYYCQHTYITPYTFGQGTKVEIK
